# A functional genetic toolbox for human tissue-derived organoids

**DOI:** 10.1101/2020.05.04.076067

**Authors:** Dawei Sun, Lewis Evans, Kyungtae Lim, Emma L. Rawlins

## Abstract

Human organoid systems recapitulate key features of organs offering platforms for modelling developmental biology and disease. Tissue-derived organoids have been widely used to study the impact of extrinsic niche factors on stem cells. However, they are rarely used to study endogenous gene function due to the lack of efficient gene manipulation tools. We have systematically developed and optimised a complete genetic toolbox for tissue-derived organoids. This includes “Organoid Easytag”, our efficient workflow for targeting all types of gene loci through CRISPR-mediated homologous recombination followed by flow cytometry for enriching correctly-targeted cells. Our toolbox also incorporates conditional gene knock-down, or overexpression, using tightly-inducible CRISPR interference and CRISPR activation; the first efficient application of these techniques to tissue-derived organoids. These tools will facilitate gene perturbation studies in tissue-derived organoids providing a functional counterpart to many on-going descriptive studies, such as the Human Cell Atlas Project.
