## Supplementary material for "A functional genetic toolbox for human tissue-derived organoids": Primer sequences

### Sheet: Genotyping primers
		Forward primer sequence(5' to 3')	Reverse primer sequence (5' to 3')
mEGFP-ACTB	5’ homology arm	GTTGCTCTGAAGTCGGCAAG	CTCCTTGAAGTCGATGCCCTT
	3’ homology arm	GTAAACGGCCACAAGTTCAGC	AGGGCATACCCCTCGTAGAT
	WT allele	GTTGCTCTGAAGTCGGCAAG	AGGGCATACCCCTCGTAGAT
SOX9-T2A-H2B-EGFP	5’ homology arm	CTGTCCAGTGTGTACCGGC	CTCCTTGAAGTCGATGCCCTT
	3’ homology arm	GTAAACGGCCACAAGTTCAGC	GGTTAACTGCTGGTGTTCTGAG
	WT allele	CTGTCCAGTGTGTACCGGC	GGTTAACTGCTGGTGTTCTGAG
AAVS1-EF1a-mTagRFP-T	5’ homology arm	CCTGAGTCCGGACCACTTTG	GCTCTTCGCCCTTAGACACC
	3’ homology arm	ATGGTGTCTAAGGGCGAAGA	CTGGGATACCCCGAAGAGTG
	WT allele	CCTGAGTCCGGACCACTTTG	GCTCTTCGCCCTTAGACACC
SOX2 +/H2B-EGFP	5’ homology arm	GGGCGTGAGAGAGTGTTGGCA	CTCCTTGAAGTCGATGCCCTT
	3’ homology arm	GTAAACGGCCACAAGTTCAGC	CATGGATTCTCGGCAGACTGA
	WT allele	GGGCGTGAGAGAGTGTTGGCA	CATGGATTCTCGGCAGACTGA
SOX2 H2B-EGFP/H2B-EGFP	WT 5' amplicon	GGGCGTGAGAGAGTGTTGGCA	CCGGGCAGCGTGTACTTATC
	WT 3' amplicon	CCTTCATGGTGTGGTCCCG	CATGGATTCTCGGCAGACTGA
SFTPC reporter (before+after Dre)	5’ homology arm	ACTGGCCTCGTGGTGTATGA	CTCCTTGAAGTCGATGCCCTT
	3’ homology arm	GTAAACGGCCACAAGTTCAGC	GACACGCTGTCAGGTCCTCGC
	WT allele	ACTGGCCTCGTGGTGTATGA	GACACGCTGTCAGGTCCTCGC
Tp63 reporter (before+after Dre)	5’ homology arm	ATTTGCAATGCCTTCTGCACC	CTCCTTGAAGTCGATGCCCTT
	3’ homology arm	GTAAACGGCCACAAGTTCAGC	AGATGGCATTCATCCCAATCAA
	WT allele	ATTTGCAATGCCTTCTGCACC	AGATGGCATTCATCCCAATCAA

### Sheet: qPCR primers
Gene name	Forward	Reverse
ACTB	AGAAGAGCTACGAGCTGCCTGAC	GGAGTTGAAGGTAGTTTCGTGGATG
SOX2	TACAGCATGTCCTACTCGCAG	GAGGAAGAGGTAACCACAGGG
SFTPC	CTCCACATGAGCCAGAAACACAC	GTAGTCATACACCACGAGGCCAGT

### Sheet: gRNA sequences
non-targeting gRNA_1	GCTGATCTATCGCGGTCGTC
non-targeting gRNA_2	GTACCGATTCCCGGCCAAGA
non-targeting gRNA_3	GCCTGGTGCAGTAGACAGCG
non-targeting gRNA_4	CCAGTTGCTCTGGGGGAACA
CRISPRi
SOX2 gRNA_2	TCTCAGTCCTAGTCTTAAAG
SOX2 gRNA_4	AGCGACCAATCAGCGCGCGG
SOX2 gRNA_5	TCATGCAAAACCCGGCAGCG
SOX2 gRNA_7	GCGGCAGGATCGGCCAGAGG
SOX2 gRNA_8	GACAGCCCCCGTCACATGGA
CD71 gRNA	GCAGCCATAGGGAGCCGCAC
CRISPRa
SFTPC gRNA_1	GCCCCTGTGAGAGCCCCCAA
SFTPC gRNA_2	GGGCCCTTGGGGGCTCTCAC
SFTPC gRNA_3	GCACGCCAGGAAGACACCCA
